# Investigation of reversible histone acetylation and dynamics in gene expression regulation using 3D liver spheroid model

**DOI:** 10.1101/2022.09.22.509080

**Authors:** Stephanie Stransky, Ronald Cutler, Jennifer Aguilan, Edward Nieves, Simone Sidoli

**Author notes:** Corresponding author: Address: 1300 Morris Park Avenue, Bronx, NY 10461, USA.

## Abstract

**Background:** Three-dimensional (3D) cell culture has emerged as an alternative approach to 2D flat culture to model more accurately the phenotype of solid tissue in laboratories. Culturing cells in 3D more precisely recapitulates physiological conditions of tissues, as these cells reduce activities related to proliferation, focusing their energy consumption towards metabolism and homeostasis.

**Results:** Here, we demonstrate that 3D liver spheroids are a suitable system to model chromatin dynamics and response to epigenetics inhibitors. To delay necrotic tissue formation despite proliferation arrest, we utilize rotating bioreactors that apply active media diffusion and low shearing forces. We demonstrate that the proteome and the metabolome of our model resemble typical liver functions. We prove that spheroids respond to sodium butyrate (NaBut) treatment, an inhibitor of histone deacetylases (HDACi), by upregulating histone acetylations and transcriptional activation. As expected, NaBut treatment impaired specific cellular functions, including the energy metabolism. More importantly, we demonstrate that spheroids reestablish their original proteome and transcriptome, including pre-treatment levels of histone acetylation, metabolism, and protein expression once the standard culture condition is restored after treatment. Given the slow replication rate (>40 days) of cells in 3D spheroids, our model enables to monitor the recovery of approximately the same cells that underwent treatment, demonstrating that NaBut does not have long-lasting effects on histone acetylation and gene expression. These results suggest that histone acetylation has minimal epigenetics memory in our spheroids culture.

**Conclusion:** Together, we established an innovative cell culture system that can be used to model anomalously decondensing chromatin in physiological cell growth and rule out epigenetics inheritance if cells recover the original phenotype after treatment. The transient epigenetics effects demonstrated here highlights the relevance of using a 3D culture model system that could be very useful in studies requiring long term drug treatment conditions that would not be possible using a 2D cell monolayer system.
