## Supplementary Table 1 for "Investigation of reversible histone acetylation and dynamics in gene expression regulation using 3D liver spheroid model"

### Sheet: Metabolites
Supplementary Table 1: Full metabolite profiling of the cell culture supernatant.
	Days in culture
Metabolites	Spheroids_Day3	Spheroids_Day10	Spheroids_Day17	Spheroids_Day24	Spheroids_Day31	Spheroids_Day38	Spheroids_Day45	Spheroids_Day52	Spheroids_Day59	Spheroids_Day66	Flat cells	Flat cells	Flat cells
P209_2'-Deoxyguanosine	0.000155954	0.002062	0.0037897	0.005269	0.00073152	0.00033181	0.000282755	0.0012365	0.00232636	0.000817958	0.000160331	0.000691109	0.000409475
P305_Hydrocortisone 21-acetate	N/A	0.143776	0.103583	0.0878689	0.114604	0.0889948	N/A	0.043535	0.0395154	0.145936	0.123962	0.254351	0.28528
P203_Inosine	0.00168077	0.00553726	0.00739837	0.00367599	0.00191328	0.00215077	0.00588203	0.0037929	0.00834692	0.00697702	N/A	0.00209135	N/A
N171_Lithocholic acid	0.0049789	0.00367778	0.0071064	0.00298484	0.00566727	0.00550855	0.00596506	0.0079226	0.00485124	0.0081701	0.00793898	0.00472971	N/A
P234_Quinoline	0.00314363	0.00330291	0.00339298	0.00362188	0.00435563	0.00316256	0.00372035	0.00399466	0.00381124	0.00444402	0.00334721	0.00311623	0.00344965
P170_L-Isoleucine	80.5561	161.546	113.27	64.3378	210.643	59.786	208.767	90.0751	187.948	307.483	161.434	141.205	140.836
P211_L-Phenylalanine	29.3067	0.126949	0.0942821	0.159652	13.1928	6.6781	14.9489	0.033106	5.19729	74.4398	45.0753	40.2235	62.8607
P55_Choline	7.02505	5.72725	5.62074	3.02255	13.4725	9.36217	25.4831	4.19279	13.552	82.1848	11.0768	12.6913	19.0634
P149_Niacinamide	21.0556	36.7286	30.8279	16.4763	37.3223	17.4995	38.7874	18.8302	46.253	55.5423	37.8161	40.2866	33.817
P18_L-Arginine	17.6464	2.21126	0.427382	1.29521	2.68055	0.72037	2.96728	0.593426	0.471987	18.4088	19.9109	13.4965	23.6438
P8_L-Lysine	9.84297	10.1101	10.0604	5.41996	14.6966	7.70643	13.4623	7.7095	13.0379	19.4045	9.77668	8.87228	17.0324
P193_L-Tyrosine	23.3514	21.2626	17.8436	12.5287	29.8026	15.7994	22.4451	13.6067	18.5351	41.4859	35.0036	33.6939	33.5355
P43_L-Glutamine_Pos	9.49876	7.48758	8.22834	4.40507	11.8947	6.53688	11.448	6.38617	12.6547	15.0173	7.15789	6.07051	16.1425
P184_Leucine	15.3032	8.51788	5.14379	2.66316	27.7702	5.31466	8.77732	3.52986	19.8912	31.4107	20.8134	14.4405	21.7132
P186_L-Norleucine	10.8814	7.05531	3.98318	3.04619	8.10426	4.24392	10.3672	3.55208	6.66345	26.1894	17.0517	17.5866	20.3861
P147_L-Methionine	6.91379	0.142799	0.0226127	0.0294439	0.29295	0.0393898	0.850489	0.0310297	0.0827517	13.9909	6.54112	5.73747	10.8764
P90_L-Proline	39.0383	170.71	116.233	60.7251	122.228	127.402	180.28	101.141	216.377	165.132	108.153	149.796	55.4545
P168_Pyridoxine	7.82003	10.3559	12.9238	6.59191	11.9445	6.40243	12.1055	8.62934	19.174	16.5421	16.5808	16.1637	11.2937
P130_L-Norvaline	9.70458	8.38276	5.66833	2.71493	6.54888	3.41209	11.0967	3.73291	10.8404	25.092	10.8594	10.9689	8.17761
P12_L-Histidine	6.35612	6.24554	3.50567	2.6186	4.75099	2.93	6.3934	2.91612	6.59218	14.0481	9.71057	8.18973	8.84044
P157_2-Pyrrolidone-5-carboxylic acid/ L-Pyroglutamic acid	29.5699	6.34866	12.6106	13.0689	14.8243	4.15126	4.9384	9.04897	6.20151	12.8346	13.4774	12.1346	17.0156
P128_3-Ureidopropionic acid	2.17932	0.136307	0.0325025	0.0655742	0.199893	0.065346	0.516025	0.0518496	0.0500198	10.3257	4.53599	2.00108	6.44563
P74_Betaine	8.347	7.79816	8.45163	5.81859	6.58406	5.69589	8.95672	6.73977	8.11436	8.79485	11.8294	9.88926	11.6523
P92_Creatine	2.5413	6.7112	2.7753	3.80651	4.29912	3.06044	5.09205	3.5627	6.8369	6.43289	4.41318	4.10896	4.63879
P49_L-Threonine/L-Homoserine	2.61608	3.37796	2.08101	1.66003	2.53467	1.83245	2.98729	1.91042	3.63884	4.6796	3.13387	3.23215	3.50562
P36_L-Homoserine/L-Threonine	2.88422	2.83869	1.89498	1.5126	2.34371	1.71573	2.79225	1.79226	2.92767	4.84158	3.03651	2.86356	3.30077
P54_dimethylglycine	0.441817	0.511171	0.390701	0.282551	0.81302	0.789602	1.41189	0.374177	1.00117	5.25836	0.794577	0.83203	1.0882
P296_3-Indolepropionic acid	0.947466	2.45301	1.50648	2.50881	1.55939	3.21077	2.87757	2.31636	1.03015	1.65766	0.96346	2.45868	3.79553
P45_L-Alanine/Sarcosine	4.81627	3.50364	2.4145	1.84307	2.84069	2.38522	3.62232	2.02957	3.83916	9.54371	6.27181	5.07313	5.79866
N67_L-Lactic acid	10.3948	22.9223	16.592	8.16374	28.8684	12.0915	25.1026	15.8541	31.5386	57.3047	36.8331	40.655	24.3555
N89_Succinic acid/ 3-Hydroxy-2-methylbutanoic acid	0.123561	0.164218	0.284142	0.195113	1.074	0.185539	0.226012	0.107931	0.232148	0.697553	0.140431	0.140426	0.876743
P160_hypoxanthine	0.0742513	5.44804	3.9583	3.78268	1.26359	2.46552	6.0263	3.17461	11.3641	2.08139	0.258145	1.10533	0.120367
P245_L-Tryptophan	0.492874	0.352178	0.128708	0.188631	0.266576	0.316447	0.365638	0.215549	0.252661	0.893742	0.471679	0.596944	0.674204
P101_4-Imidazoleacetic acid	0.837987	0.0435075	0.0654416	0.0363057	0.19637	0.0355758	0.108865	0.0272707	0.0515665	0.394698	0.427635	0.392836	0.946648
N77_citric acid	1.68487	1.04311	1.87213	1.46079	1.01154	0.926998	1.39846	1.1468	1.40825	1.7362	2.51897	2.23991	2.88479
P123_Pipecolinic acid	9.33733	3.66571	5.75634	3.03689	8.61088	1.40702	3.1278	2.61602	4.18402	8.71777	8.09662	6.73393	6.41274
P15_Nε,Nε,Nε-Trimethyllysine	2.88209	3.44612	2.31698	1.53536	2.60269	1.41458	2.89632	1.68112	2.74556	1.99762	4.85482	4.35507	3.06942
P304_Petroselinic acid	0.974656	1.1426	1.0246	1.3524	1.1109	1.57337	1.28878	1.30309	0.854769	1.05237	0.722947	1.20792	1.47951
P89_creatinine	1.18727	1.78987	1.77952	1.06079	1.65003	1.06978	1.64044	1.14459	2.00228	1.82471	2.15608	1.91269	1.61269
P103_Nα-Acetyl-L-lysine	1.97891	2.83931	2.1463	1.53497	2.17533	1.81455	2.42903	1.62899	2.80333	1.82433	3.39451	4.00928	3.7957
P67_Trimethylamine	0.114969	0.130791	0.157163	0.0240949	0.349333	0.228019	0.617292	0.111036	0.391303	1.72278	0.240788	0.187894	0.520132
P32_L-Serine	0.64605	0.797354	0.586267	0.635344	0.440731	0.300244	0.437843	0.540251	0.500186	0.646089	0.752474	0.531682	0.661507
N108_Pantothenic acid	1.03633	0.85918	0.954478	0.58889	0.975129	0.520588	0.978168	0.629058	1.31844	1.24293	1.3389	1.11745	1.22394
P23_3-Methylhistidine	1.43616	1.42067	1.23241	1.01946	1.09429	0.644423	1.61038	0.635082	1.6434	1.04949	1.74869	1.4942	1.4815
P120_Nα-Acetyl-L-asparagine	0.367562	0.132264	0.0144753	0.0457534	0.191765	0.0217304	0.161221	0.0285796	0.0207353	1.4708	1.15095	0.818876	0.837057
P28_Pyridoxamine	0.599486	0.294961	0.414467	0.232194	0.828951	0.405672	0.608936	0.296332	0.526999	0.855944	0.212643	0.206094	0.960722
P80_Carnitine	0.712956	0.717696	0.677928	0.532761	0.7335	0.592646	0.858056	0.518363	0.815292	0.969917	0.918209	0.874093	0.777015
P291_2'-Deoxyadenosine 5'-triphosphate	0.811313	0.748561	0.688331	0.602077	0.524261	0.636152	0.663732	0.535417	0.646183	0.58749	0.662779	0.577301	0.641019
P154_4-Imidazoleacrylic acid	0.346281	0.11947	0.106886	0.09115	0.175347	0.104348	0.259614	0.0267054	0.252978	1.02068	0.391084	0.294889	0.465968
P71_1-Aminocyclopropanecarboxylic acid	0.374984	1.3864	1.26577	0.670344	0.932077	0.78183	1.14985	0.600207	1.21893	0.969393	0.897166	0.773995	0.78681
P136_Homovanillic acid	0.997362	2.34512	1.94867	1.31609	2.07635	1.79296	2.20237	1.5137	2.15955	2.2469	1.97949	1.58776	1.16942
P87_L-Alpha-aminobutyric acid/ 2-Aminoisobutyric acid	0.115274	0.110872	0.114124	0.0872939	0.129381	0.167736	0.299184	0.076478	0.193353	0.601352	0.177053	0.207066	0.188332
P42_trans-4-Hydroxy-L-proline	0.483415	0.717483	0.507677	0.229528	0.427065	0.402836	0.670713	0.379964	0.721048	0.664984	0.606283	0.661503	0.558696
P104_Asymmetric dimethylarginine	0.988966	2.01027	2.15618	1.67724	1.8484	0.819774	1.54602	1.3029	2.10912	0.963968	2.19703	3.032	1.53673
N143_taurochenodeoxycholate	0.12292	0.21244	0.278581	0.242674	0.441349	0.313103	0.609426	0.425313	0.772632	0.512565	0.536192	0.483951	0.583054
P302_D-Psicose	0.355974	0.137948	0.0812813	0.302949	0.330116	0.320279	0.394974	0.345112	0.229267	0.341698	0.27047	N/A	0.399457
P78_Methylguanidine	0.280186	0.178136	0.17532	0.0583025	0.193344	0.279833	0.183132	0.107378	0.261618	0.304399	0.27667	0.295184	0.238734
N32_D-Glutamic acid_neg	0.992415	4.23062	3.0021	1.95374	2.65545	1.85035	2.95396	2.03955	4.64743	3.91788	3.23853	3.86874	1.88128
P33_L-Homoarginine	0.46218	0.77837	0.568912	0.35184	0.57374	0.310277	0.726545	0.378295	0.845118	0.571168	0.765235	0.768191	0.526446
P61_Citrulline	0.140728	0.0916626	0.0481871	0.0421528	0.106426	0.0810205	0.126486	0.064339	0.0964613	0.253391	0.199408	0.177594	0.210797
P222_(R)-Propionyl Carnitine	0.123033	0.150314	0.0684121	0.063528	0.0956935	0.068345	0.109014	0.0759479	0.128339	0.243018	0.142978	0.121682	0.205949
P10_Ornithine	0.300517	0.159202	0.0951396	0.0826359	0.251725	0.128932	0.229626	0.0935391	0.184333	0.996338	0.405137	0.317286	0.376844
N55_Pyruvic acid/butyric acid	0.0821155	0.0600754	0.0851028	0.0326232	0.231272	0.10618	0.228291	0.170548	0.355757	N/A	0.441122	0.398655	0.435733
P174_Acetyl carnitine chloride	0.203732	0.36814	0.317288	0.347942	0.275592	0.229567	0.266572	0.416442	0.411821	0.345063	0.432424	0.445179	0.278258
P108_4-Trimethylammoniobutanoic acid	0.573502	2.0018	3.83956	2.48089	1.69668	1.14132	2.66219	1.59212	2.5392	0.525217	0.768697	1.05178	0.65054
N144_taurodeoxycholate	0.0487941	0.0794378	0.103527	0.0985643	0.141044	0.112891	0.159086	0.152801	0.288089	0.191332	0.19238	0.204764	0.225748
P133_2-Picolinic acid	0.108092	0.1886	0.168755	0.0954979	0.181835	0.0949801	0.191869	0.10074	0.221863	0.215019	0.160532	0.169934	N/A
N13_L-Aspartic acid	0.1278	0.223194	0.146322	0.148893	0.0592627	0.0338005	0.0511828	0.0592999	0.0942909	0.128981	0.450538	0.372361	0.371919
N137_taurohyodeoxycholate	0.0432971	0.0697826	0.089202	0.0891268	0.145554	0.0954029	0.195939	0.148127	0.244029	0.206043	0.174584	0.144887	0.187388
P241_Butyryl-L-carnitine	0.117504	0.1174	0.089339	0.0600819	0.113582	0.0705124	0.109557	0.0714798	0.110335	0.153794	0.134173	0.132974	0.13775
N59_Malic acid	0.104353	0.166092	0.550811	0.273132	1.08652	0.254986	0.351699	0.152568	0.267244	0.923528	0.291016	0.228485	0.347892
N173_Palmitic acid	0.233377	0.107507	0.192647	0.0695169	0.090607	0.0720455	0.0632329	0.0775088	0.136971	0.110092	0.152612	0.102449	0.166574
N20_Taurine	0.0665351	0.223619	0.129447	0.114653	0.111315	0.0848424	0.144278	0.171947	0.239593	0.297811	0.234502	0.296841	0.153397
P145_Oxalomalate	0.111213	0.240521	0.173691	0.188996	0.250572	0.215212	0.210367	0.233376	0.179669	0.211991	0.233499	0.176584	0.125198
P275_Lumichrome	0.0398964	0.00943579	0.0114261	0.0167362	0.0271848	0.024716	0.0172695	0.0160751	0.0177849	0.00996855	0.0121384	0.00855453	0.0117957
P76_N-Methyl-L-glutamic acid	0.130357	0.712933	0.798044	0.565393	0.267753	0.162639	0.312975	0.409125	0.461943	0.145568	0.0573579	0.0926663	0.0701338
P88_beta aminobutyric acid	0.0084402	0.00859691	0.00871252	0.00286589	0.00784497	0.0239101	0.0284614	0.00231129	0.0199727	0.102454	0.0177121	0.0336545	0.0255545
P79_Trimethylamine N-oxide	0.168822	0.172376	0.194916	0.107575	0.176788	0.110414	0.145744	0.129436	0.137933	0.200297	0.262376	0.217449	0.205155
P285_3-Indoleacetic acid	0.080129	0.201471	0.16804	0.283636	0.137407	0.181019	0.212469	0.192229	0.176155	0.138724	0.0933893	0.197397	0.129142
P187_2-Hydroxypyridine	0.0531232	0.0486355	0.0444286	0.0306568	0.0595778	0.0341744	0.0589522	0.0280392	0.0423313	0.100133	0.0999561	0.076274	0.0720301
P294_L-Thyroxine	0.0218627	0.0577406	0.0506552	0.0414267	0.0449166	0.0554579	0.0559695	0.0436612	0.0451701	0.0626085	0.0386548	0.0792476	0.0704456
P139_Uracil	0.157148	1.31548	0.644169	0.373841	0.0921914	0.0788428	0.116544	0.172904	0.389015	0.0467004	0.47165	0.530799	0.141829
P258_Valeryl-L-carnitine/ Isovaleryl-L-carnitine	0.0364939	0.0271357	0.0332588	0.0181246	0.0343477	0.0229418	0.0309659	0.019628	0.0264831	0.0504567	0.0420593	0.0359093	0.0535124
P27_Asparagine	0.0318907	0.0497632	0.0980907	0.0592332	0.00869047	0.00989591	0.054709	0.0484246	0.0844173	0.00549842	0.0297065	0.0277387	0.0304803
P188_Lumazine	0.0591893	0.0616721	0.0529084	0.0233968	0.0487868	0.028053	0.0489789	0.0255217	0.036438	0.07634	0.0750858	0.100519	0.0652953
P290_Adenylosuccinic acid	0.0103625	0.0295288	0.0229669	0.0299438	0.0450214	0.0472614	0.0675959	0.0339506	0.0574015	0.0535861	0.0402173	0.05942	0.0721176
N158_glycochenodeoxycholate	0.0520207	0.0384885	0.0522263	0.0342237	0.0494362	0.0323513	0.0611121	0.0401596	0.0794832	0.0617707	0.0655528	0.0472465	0.0618806
N160_glycodeoxycholate	0.0502176	0.0394138	0.0592302	0.037868	0.0510827	0.0319866	0.065474	0.0446749	0.0881165	0.0621043	0.0718252	0.0524972	0.061798
N150_glycoursodeoxycholate	0.0473643	0.0399207	0.0542619	0.0373278	0.0536339	0.0329435	0.0641593	0.0379687	0.0754563	0.0633888	0.0694788	0.0567881	0.0619548
N33_D-Gluconic acid	0.054626	0.0954972	0.0757289	0.0442536	0.0824863	0.0470835	0.0935494	0.0613929	0.121858	0.166141	0.129857	0.14836	0.0792585
N106_Oxalacetic acid/methylsuccinic acid	0.0464486	0.126746	0.114036	0.0561781	0.128558	0.0508183	0.118827	0.0745674	0.198164	0.212584	0.146073	0.173039	0.0829295
P142_guanine	0.0230614	2.95091	1.34022	2.49936	0.217268	0.236022	0.657442	1.30888	6.03167	0.36415	0.11937	0.388863	0.0412179
P297_Indole-3-pyruvic acid	0.0136302	0.0171543	0.013412	0.030997	0.0238061	0.0342619	0.0304409	0.0249584	0.0124588	0.0238591	0.0125885	0.0297684	0.0400075
N92_2-Hydroxybutyric acid	0.0780338	0.48406	0.501954	0.248148	0.581015	0.269738	0.565977	0.291183	0.78691	0.336424	0.298104	0.474638	0.131983
P25_glycine	0.0410103	0.0478138	0.0609614	0.0454503	0.0435603	0.0330033	0.0437446	0.0382541	0.0460386	0.0777041	0.0412983	0.033163	0.0520251
N148_glycohyodeoxycholate	0.0365977	0.0333386	0.0419177	0.0320808	0.043145	0.0254691	0.0500471	0.0312356	0.0581604	0.0511529	0.0489126	0.0394793	0.0500535
P314_cis-4,7,10,13,16,19-Docosahexaenoic acid	0.0354653	0.010342	0.0290438	0.0156117	0.0215275	0.0111825	0.0180288	0.0305816	0.0312099	0.0245792	0.0223783	0.014344	0.02515
P204_4-Pyridoxic acid	0.039655	0.431202	1.64813	1.28086	1.71797	1.46723	3.49984	1.00315	3.57099	0.38375	0.164389	0.214233	0.0593319
N163_Tetradecanedioic acid	0.0719548	0.0388915	0.0719979	0.0453576	0.046941	0.0284814	0.0359227	0.0379598	0.0559522	0.0390258	0.0519472	0.0421063	0.0448568
P293_Octanoyl-L-carnitine	0.0318889	0.0642838	0.142228	0.0792133	0.27937	0.286208	0.293874	0.109337	0.122285	0.303049	0.0311569	0.043883	0.0547336
N75_D-2-Hydroxyglutaric acid	0.0311769	0.0907224	0.0967373	0.0751096	0.396043	0.246954	0.339761	0.156682	0.183739	0.478285	0.0562015	0.0764422	0.0539179
N80_3-hydroxybutyric acid	0.0261952	0.0803989	0.0525878	0.0574682	0.0749388	0.0360534	0.0894582	0.0555003	0.138287	0.0866453	0.0852775	0.0837814	0.0578791
P95_N-acetyl-histidine	0.0490932	0.0446114	0.0420507	0.0371929	0.0818391	0.0212692	0.0398587	0.0528009	0.0608701	0.0216707	0.0496793	0.0594345	0.0354841
N142_3-Indoleacetic acid_d5	0.0324312	0.0255629	0.0313968	0.0326019	0.0190033	0.0252901	0.0360811	0.0230754	0.0193393	0.0305341	0.0211969	0.0262732	0.0238861
N93_3-Hydroxy-3-methylglutaric acid	0.0230336	0.0622281	0.049637	0.0319559	0.0695816	0.0253784	0.060911	0.0346914	0.0537959	0.0932308	0.0693546	0.0602822	0.054567
P253_Hippuric acid	0.0145839	0.0199976	0.0212343	0.0116363	0.0180488	0.015035	0.0150781	0.0217349	0.0176275	0.0166393	0.0246193	0.0163572	0.0213829
P218_DL-Kynurenine	0.00826453	0.0116555	0.00939194	0.00507086	0.0231214	0.0129983	0.0199626	0.0124514	0.0185423	0.0430127	0.0265767	0.0254765	0.0299331
N23_hexol_Dulcitol/Sorbitol	0.0204844	0.0344953	0.0282486	0.0073975	0.0243657	0.00969738	0.0277425	0.0114282	0.0360057	0.0577962	0.0562165	0.042326	0.0338497
N132_tauro Îą-muricholate	0.00365984	0.00870792	0.00903002	0.00925635	0.0206307	0.0167491	0.0303669	0.0280463	0.0397969	0.0270087	0.0253722	0.0247276	0.0214063
N117_Pimelic acid	0.0273289	0.0222247	0.0292676	0.0239547	0.0262726	0.0201007	0.0237294	0.0221993	0.0302673	0.0276139	0.0325335	0.0251598	0.0277474
P177_Purine	0.0160588	0.0115408	0.0107198	0.00591818	0.0138857	0.0104059	0.013569	0.00807327	0.0134231	0.0257135	0.0233784	0.0289033	0.0185218
P50_Methyl indole-3-acetate	0.0295485	0.067735	0.0187131	0.0243176	0.0167273	0.0296902	0.0450313	0.0245813	0.0544594	0.0439782	0.0659472	0.0518877	0.0386461
N27_N-Acetyl-D-Glucosamine 6-Phosphate	0.0197856	0.0288665	0.0243586	0.0170557	0.0235288	0.0158719	0.0234083	0.0204433	0.031196	0.0410501	0.0308499	0.0356724	0.0339378
N145_glycocholate	0.0123455	0.0116113	0.0187889	0.0132489	0.014874	0.0120645	0.0167056	0.0123564	0.021419	0.0187273	0.0192512	0.0185022	0.0145174
N101_Glutaric acid	0.00540027	0.00519745	0.00553661	0.00399289	0.0205822	0.00329643	0.00418692	0.00220604	0.00375861	0.0331801	0.00606814	0.00647094	0.0200522
N97_Citraconic acid	0.0128836	0.00653173	0.0159308	0.00764356	0.0167652	0.0104599	0.0205068	0.0111049	0.0229726	0.0396228	0.0266171	0.0328807	0.0246495
P317_Citramalate	0.0117442	0.0202508	0.0165277	0.0199401	0.0145165	0.0270251	0.0159102	0.0295371	0.0163794	0.0188431	0.0133673	0.0161095	0.0270572
P316_Dihydroxyfumaric acid hydrate	0.00942115	0.0161712	0.0132211	0.0182563	0.0127364	0.0207397	0.0155178	0.0223227	0.0118639	0.017497	0.0132908	0.0150804	0.0265106
P44_Phosphocholine	0.0494573	0.0319558	0.0378557	0.0279707	0.01567	0.118152	0.14177	0.050667	0.0681888	0.0245952	0.156615	0.0946156	0.219697
P131_Nα-Acetyl-L-glutamine	0.00510193	0.025572	0.0311342	0.00311228	0.0341816	0.0293322	0.0389766	0.0255955	0.0259818	0.019893	0.0260952	0.0184768	0.00732999
N154_Î˛-muricholic acid	0.0583858	0.0356724	0.0600056	0.0413149	0.0206914	0.0101154	0.0274759	0.0269659	0.0497711	0.0226673	0.00310183	0.0012202	0.00221208
N174_7-Dehydrocholesterol	0.0376276	0.0187469	0.0295584	0.0114896	0.0186919	0.00906093	0.012488	0.0117966	0.0210522	0.0164514	0.0308359	0.0190426	0.0241453
P4_L-Histidinol	0.105726	0.0375263	0.0321397	0.0193766	0.0159849	0.00189332	0.0294159	0.0190468	0.033657	0.0417302	0.0307861	0.0349973	0.0204175
N88_Fumaric acid	0.0153354	0.00788296	0.0603189	0.0332819	0.128829	0.0341325	0.0333439	0.0133316	0.00968115	0.0935108	0.0406549	0.0155974	0.0817007
N116_Kynurenic acid	0.00941543	0.0271993	0.028522	0.0154045	0.0235684	0.0183221	0.0285079	0.0205432	0.0438396	0.0289049	0.0281986	0.0294046	0.0157746
N95_p-Hydroxyphenyllactic acid	0.00703146	0.010024	0.00448578	0.00309899	0.0104659	0.00473081	0.00951344	0.00499098	0.0109142	0.032331	0.0218431	0.0206719	0.0164861
N85_Uridine	0.00440221	0.0454739	0.0353381	0.0200412	0.0131317	0.00476004	0.00978535	0.0198667	0.0666891	0.0157667	0.0239089	0.0302932	0.00692257
N157_cholate	0.0575535	0.0456239	0.0709104	0.0435694	0.0223157	0.0116193	0.0348508	0.0350793	0.0570381	0.0206335	0.00345336	0.00543481	0.015886
N29_Phosphonoacetic acid	0.00954469	0.0177165	0.0150971	0.00937894	0.0197066	0.0107773	0.0196271	0.0137749	0.0271797	0.0316745	0.0286868	0.033448	0.0207091
P320_Methylmalonic acid	0.00719895	0.0121681	0.0155015	0.0153458	0.00963079	0.01073	0.0116132	0.0104224	0.0167221	0.0101543	0.0129358	0.0220382	0.0167414
P337_Lanosterol	0.00744332	0.00829024	0.00941743	0.0119195	0.0107826	0.0112138	0.00771508	0.00780395	0.0131639	0.0123108	0.00859122	0.0109187	0.00828346
N24_D-Glucuronic acid	0.0050147	0.00713586	0.00645879	0.00466112	0.00605426	0.00323458	0.00785191	0.00524848	0.0134296	0.0153979	0.00834121	0.0111728	0.0102699
P138_adenine	0.00672375	0.0287031	0.0038003	0.00341815	0.00273368	0.00402716	0.0175387	0.000984497	0.0171555	0.0216222	0.0122887	0.00617117	0.007761
N125_Hydroxyisocaproic acid	0.0816737	0.47405	0.578081	0.319532	0.472516	0.386603	0.628141	0.39333	1.10692	0.834105	0.256385	0.378911	0.0838589
P267_Hexanoyl-L-carnitine	0.00493538	0.002838	0.00341554	0.00236255	0.00483919	0.00327906	0.00455564	0.00186572	0.00376789	0.00790173	0.0038661	0.00344581	0.00512284
N170_lithocholate	0.00798145	0.00671584	0.00962878	0.00690766	0.00992031	0.0103948	0.00847755	0.0140774	0.00599424	0.0129749	0.00973935	0.0100766	0.0086394
N169_Nonadecanoic acid	0.00895582	0.00457691	0.0071811	0.00623184	0.00453489	0.00565382	0.0121501	0.00542888	0.00614059	0.00641212	0.00789903	0.00632919	0.00490685
P212_Xanthosine dihydrate	0.0118843	0.0154928	0.0414172	0.0148002	0.0140177	0.0102853	0.0185084	0.0092859	0.019465	0.0168347	0.0169816	0.0169223	0.0123414
N114_Xanthurenic acid	0.00329797	0.00158438	0.0020704	0.00133445	0.00138968	0.00079679	0.0025735	0.000939539	0.00452041	0.00793738	0.00287094	0.00208483	0.00526796
P216_3-Methoxytyramine	0.00263878	0.000104144	0.000192673	0.000123469	0.00162774	0.000745193	0.00131342	0.00010847	0.000669802	0.00936348	0.00407803	0.00331507	0.00445923
N50_Uridine 5'-monophosphate	0.0075811	0.00168476	0.00593007	0.00307062	0.00538894	N/A	0.00628136	N/A	0.00728215	N/A	0.0100109	0.0092789	0.0110169
P153_Pyridoxal	0.0297576	0.120533	0.0401149	0.0286309	0.0743723	0.0317722	0.061455	0.038597	0.0762092	0.12943	0.165983	0.157848	0.067839
N120_Indoxyl sulfate	0.00582359	0.00564738	0.00726815	0.00370272	0.00613429	0.00282637	0.00592875	0.00433002	0.00883477	0.00682719	0.00687729	0.00619646	0.00709629
P7_5-Hydroxylysine	0.00543266	0.0139757	0.00907808	0.00503209	0.00894082	0.00442985	0.0106252	0.00492265	0.00895263	0.0105275	0.0079593	0.00846197	0.00537185
P185_3-Hydroxy-DL-kynurenine	0.00175509	0.000298213	0.000816606	0.00188919	0.00170145	0.00370226	0.00689833	0.00229219	N/A	0.0038967	0.00355313	N/A	0.00133749
N5_Hexose-phosphate	0.00573317	0.0145738	0.00791917	0.00748246	0.0107887	0.00608444	0.010218	0.00777694	0.0131809	0.0184883	0.0191342	0.0260328	0.0129424
N74_acetyl-l-aspartic acid	0.0118818	0.0356025	0.0398356	0.0327604	0.00758057	0.0037163	0.00737536	0.0217392	0.029179	0.0271222	0.0251215	0.0392356	0.0112138
P289_1-Naphthylamine	0.000860791	0.00227076	0.00215634	0.00264245	0.00164826	0.00356041	0.00354165	0.00406488	0.00141876	0.00113575	0.00104077	0.00302588	0.00759474
N141_4-Hydroxyphenylpyruvic acid	0.00559585	0.00721398	0.0105555	0.00799904	0.00669407	0.00345696	0.0124747	0.0110944	0.0172091	0.0100499	0.0151044	0.0108095	0.0164374
p348_C16-carnitine	0.000673958	0.00128869	0.00413226	0.00261941	0.00126582	0.000745619	0.00109454	0.00117115	0.00379218	0.000844542	0.000718911	0.000580739	0.000639582
P1_Spermidine	0.0147407	0.152065	0.100721	0.106555	0.0047404	0.0237789	0.186734	0.081108	0.205443	0.112606	0.222083	0.211707	0.1029
N21_Pentose-phosphate	0.00258827	0.00571626	0.00443698	0.00205191	0.00479533	0.00310363	0.00563327	0.00334281	0.00521091	0.0095807	0.00670939	0.00689921	0.00509296
N135_3-Hydroxybenzaldehyde	0.0139595	0.0195277	0.0187063	0.0186861	0.0141026	0.00697217	0.00884306	0.00747995	0.0160939	0.00633626	0.00754123	0.00640491	0.00400273
N139_3-(2-Hydroxyphenyl)propionic acid	0.000556195	0.00202787	0.00207528	0.000224489	0.00205421	0.000209638	0.00210357	0.00165411	N/A	0.00332391	0.000221724	0.0030063	0.00266035
N38_3-Hydroxyanthranilic acid	0.00331363	0.00522596	0.00731859	0.00578421	0.00520087	0.00378941	0.00529441	0.00385633	0.0096228	0.00558029	0.00510775	0.00553558	0.00428626
N130_Mandelic acid	0.00409029	0.00396981	0.00523308	0.00380686	0.00415193	0.00321684	0.0043625	0.00328411	0.00516737	0.00545928	0.0053517	0.00537759	0.005276
P221_1-Methyladensine	0.0012237	0.0109292	0.0164382	0.0160423	0.00601641	0.00434168	0.0120507	0.00441305	0.013996	0.00216871	0.00389397	0.00438905	0.00297297
P274_4-Hydroxy-3-methoxycinnamic acid	0.0014002	0.00214285	0.0018717	0.00159982	0.00244204	0.00267925	0.00156343	0.00160396	0.00224777	0.00161567	0.00116927	0.00232036	0.00204679
N134_3-Phenyllactic acid	0.00923263	0.0668953	0.0547318	0.0143257	0.0396559	0.0334349	0.0671837	0.0275999	0.192818	0.112007	0.0526969	0.0919288	0.00679596
P336_D-erythro-Dihydrosphingosine	0.0032386	0.00171101	0.00209628	0.00156483	0.00186942	0.00204422	0.00149872	0.00216501	0.00229385	0.001945	0.00186452	0.00191366	0.00265074
P338_Myristoyl-L-carnitine	0.000376564	0.0018156	0.00551328	0.00323922	0.0018419	0.000771404	0.00126558	0.00143293	0.00481284	0.000668127	0.000304537	0.000515254	0.000399602
N72_Nicotinic acid	0.00404298	0.00328772	0.00191995	0.00248424	0.00312554	0.00217936	0.00488547	0.00380302	0.00347055	0.00455379	0.00688368	0.00455678	0.00312686
P264_4-Hydroxybenzaldehyde	0.00447903	0.00896984	0.00851379	0.0119714	0.00683414	0.00488747	0.00554798	0.00605257	0.00645713	0.00255893	0.00237025	0.00299869	0.00279094
P252_Caffeine	0.00211152	0.00191139	0.00183575	0.00131322	0.00159201	0.00164432	0.00138341	0.00128808	0.00165041	0.00183551	0.00185185	0.00172233	0.00174434
P311_acetyl phosphate	0.00265606	0.00157806	0.00149669	0.00142972	0.00228961	0.00242551	0.00195918	0.00319582	0.00259714	0.00185429	0.00195364	0.00173301	0.00234632
P210_3-Methoxy-L-tyrosine	0.00684671	0.00523915	0.00443443	0.0020257	0.00645801	0.00287023	0.00555088	0.00224001	0.00397738	0.00669887	0.0101896	0.00815049	0.00689664
P266_Anthranilic acid	0.00132736	0.00373436	0.00827985	0.00589688	0.00330955	0.00378015	0.00610053	0.00410155	0.00503192	0.00281192	0.00289524	0.00494791	0.00241794
N41_5-Aminolevulinic acid	0.000964678	0.000576868	0.00017315	4.85849e-05	0.000239509	0.000281742	0.00039947	2.99863e-05	N/A	0.000137993	0.000809515	0.000209581	0.00195867
N34_L-Methionine sulfoxide	0.00131128	0.00119499	0.00080035	0.000791129	0.00199958	0.0013232	0.00230726	0.00103973	0.00159947	0.00984096	0.00343783	0.00267937	0.00206913
P331_Decanoic acid	0.000806667	0.000996572	0.000762248	0.00165563	0.000848302	0.00191978	0.00171744	0.00234837	0.00142518	0.00186215	0.000785623	0.000811908	0.00139088
P190_Thymine	0.115272	0.388956	0.117644	0.0746106	0.00253606	0.00210159	0.00480456	0.00713761	0.0101301	0.00339875	0.221058	0.287435	0.0632989
N129_Sodium phenylpyruvate	0.0063539	0.000101507	9.16802e-05	9.49318e-05	0.0012029	0.000875342	0.00164519	N/A	0.00186993	0.00522062	0.0163488	0.0137755	0.00612585
N48_Aminoadipic acid_Neg	0.00415958	0.0236208	0.0300677	0.0172452	0.00836795	0.00553034	0.00930009	0.0153614	0.016142	0.0316872	0.00367493	0.0156191	0.00732191
P276_DL-Indole-3-lactic acid	0.00203827	0.0245253	0.00738902	0.00646503	0.00632919	0.00469112	0.00655493	0.00410405	0.0193685	0.00699869	0.00491523	0.0113229	0.00148118
P283_3-(2-Hydroxyethyl)indole	0.000112508	0.00047799	0.00055743	0.000664578	0.000466518	0.000501268	0.000476206	0.000784835	0.000389313	3.08152e-05	0.000436012	0.00105305	0.0009406
N63_N-Acetylglycine	0.00119303	0.0028406	0.00486654	0.00207417	0.00314317	0.0024568	0.00360477	0.00226205	0.00579504	0.00292458	0.00423234	0.0059874	0.00108678
P237_1,7-Dimethylxanthine/ Theophylline	0.00115471	0.000964348	0.000721127	0.000266311	0.00149933	0.000617994	0.000587605	0.000356613	0.00174704	0.00150662	0.000841925	0.000926461	0.000566288
N128_2,3-Dihydroxybenzoic acid	0.00416549	0.00169824	0.00274356	0.00147457	0.00170299	N/A	N/A	0.00130165	0.0025867	0.00144134	0.00184413	0.00167138	N/A
N62_Caprylic acid	0.00107975	0.00216967	0.00292316	0.00142457	0.00225688	0.00133332	0.00272647	0.00285213	0.0030636	0.0025976	0.00221979	0.00318091	0.00212147
P265_N-Acetyl-L-phenylalanine	0.0013058	0.00176286	0.00181993	0.00133981	0.00176959	0.00178282	0.00193686	0.000963062	0.00155009	0.00184566	0.00317806	0.00272382	0.00119955
P319_Ergocalciferol	0.000613923	0.000854698	0.000906034	0.00133337	0.000526891	0.000678216	0.00070608	0.000848222	0.00105513	0.000671061	0.000963949	0.00217885	0.00128721
P238_5'-Deoxy-5'-(methylthio)adenosine	0.017759	0.0458928	0.00200963	0.00509292	0.0155523	0.0116421	0.0113672	0.00726212	0.0160059	0.0290872	0.0327116	0.0360687	0.0237922
P310_Decanoyl-L-carnitine	0.00230286	0.00244872	0.0116029	0.00274165	0.0174632	0.00868629	0.00909142	0.00530148	0.00652476	0.0212765	0.00148981	0.00118477	0.00157136
P146_L-Glutathione reduced	0.00620132	0.00438123	0.00431632	0.00511988	0.000816081	0.000744428	0.000767033	0.00386346	0.00127334	0.00615932	0.000485586	0.00121819	0.000805576
N17_Glycerol 3-phosphate	0.00424091	0.0733299	0.0293166	0.0334409	0.0396018	0.0625249	0.101498	0.0479061	0.0772882	0.107503	0.0352502	0.0603723	0.01315
P323_Lauroyl-L-carnitine	0.000390866	0.000720968	0.00276046	0.00144576	0.00171521	0.00126149	0.00120775	0.00122393	0.00214386	0.000727803	0.000210455	0.0002481	0.000203349
N49_β-Nicotinamide adenine dinucleotide hydrate	0.00045136	0.000882049	0.000598873	0.000854286	0.00113067	0.0010284	0.00125932	0.00101468	0.00124661	0.00256568	0.00155857	0.00225279	0.00130367
N64_Malonic acid	0.00103497	0.00225428	0.00200804	0.000872964	0.00255944	0.000693698	0.00254981	0.00157649	0.00241469	0.00670569	0.00319645	0.00434124	0.00183116
P250_Riboflavin	0.00385717	0.000422842	0.000850254	0.00165255	0.0107719	0.0117371	0.0036283	0.0206232	0.0354318	0.0030968	0.000342051	0.000192261	0.000634938
P251_Hydroxytryptophol	0.000768294	0.000807586	0.000451942	0.000776327	8.38553e-05	0.000484331	0.000854637	0.000608299	0.000403086	N/A	0.000444375	0.000544637	0.000684204
N96_Alpha-ketoisovaleric acid	0.0650668	0.108556	0.160973	0.0744691	0.0831462	0.029041	0.064403	0.0715304	0.154423	0.101054	0.220487	0.24894	0.121395
N9_Cystathionine	0.0038024	0.0413331	0.013946	0.00999138	0.0209135	0.0123007	0.0220785	0.0195671	0.0372456	0.00659662	0.0151567	0.0257143	0.00440586
P335_Stearic acid	0.000257198	0.000381433	0.000360063	0.000304309	0.000416348	0.00032934	0.000273495	0.000474558	0.000362854	0.000421762	0.000369653	0.000315995	0.000537218
P261_6-(γ,γ-Dimethylallylamino)purine	0.000328405	2.72221e-05	N/A	1.40119e-05	1.41175e-05	0.000120633	N/A	1.00442e-05	N/A	2.72387e-05	N/A	8.34415e-06	0.000328565
N4_D-Glucosamine 6-phosphate	0.000143218	0.00596975	0.00321079	0.00318418	0.00304137	0.00272754	0.0019754	0.00439889	0.00504119	0.000256338	0.000938668	0.00143068	0.000397637
P53_S-Adenosylmethionine	0.0198499	0.063087	0.00313388	0.00291705	0.018214	0.0135221	0.0265659	0.00862973	0.0297355	0.038949	0.0396	0.0718608	0.0242658
P227_Theobromine	0.000643659	0.00100009	0.00089324	0.000862738	0.000675708	0.000949819	0.000915829	0.000719302	0.00156568	0.00102903	0.000978877	0.000853426	0.000899847
N11_O-Phosphorylethanolamine	0.000817949	0.0115294	0.0111099	0.0138283	0.00749074	0.00620183	0.011775	0.00883385	0.02152	0.00595621	0.0094607	0.0132519	0.00361734
P179_S-(5'-Adenosyl)-L-homocysteine	0.00323737	0.009611	0.00352696	0.00181569	0.00960268	0.0041813	0.0129247	0.00216536	0.0280357	0.012337	0.00917997	0.0238364	0.00699897
P207_guanosine	0.00202388	0.0363232	0.0225737	0.0336657	0.0043121	0.00951128	0.0147551	0.0226868	0.0546549	0.0135627	0.00211679	0.00975348	0.000996204
P271_N-Acetyl-DL-tryptophan	0.000340433	0.000356384	0.000324354	6.21304e-05	0.000552604	0.000812912	0.000443677	0.000116836	0.000260318	0.00027505	0.000580117	0.000771874	0.000374502
P249_1-Hexadecanol	0.000180935	0.000117486	0.000591216	5.43552e-05	0.000447115	0.000189956	0.000165376	0.00030526	9.21554e-05	0.000113863	0.000218724	9.51854e-05	0.000128045
P239_Flavin adenine dinucleotide	5.26563e-05	2.0101e-05	9.90054e-06	3.76547e-05	3.57713e-05	2.40511e-05	2.31306e-05	5.43684e-05	6.69477e-05	2.30223e-05	4.185e-06	8.04925e-05	4.79077e-05
P329_Retinol	8.88581e-05	3.96794e-05	6.91117e-05	7.68822e-05	N/A	7.8198e-05	4.56501e-05	8.30191e-05	N/A	6.2005e-05	8.42483e-05	0.000107215	9.157e-05
P255_Tryptamine	1.14691e-05	3.02656e-05	2.48515e-05	8.78307e-05	N/A	8.8601e-05	0.00023154	0.00015841	0.00020525	N/A	5.95601e-05	0.000103593	5.24734e-05
P279_Indole-3-carboxylic acid	0.000274888	0.000337108	0.000638502	0.000364586	0.000418387	0.000207369	0.000366476	0.00022602	0.000416023	0.00060212	0.000475297	0.00048457	0.000241713
P343_(+)-α-Tocopherol	9.22208e-05	3.29861e-05	3.98514e-05	N/A	9.68158e-05	3.9562e-05	5.43159e-05	6.21891e-05	6.50494e-05	0.000137307	9.30169e-05	5.89105e-05	0.000101365
N102_cAMP_neg	3.38516e-05	5.87292e-05	8.34924e-06	1.4427e-05	9.49468e-05	N/A	1.00176e-05	1.88607e-05	2.59134e-05	0.000156844	0.000235704	0.000559163	0.000365857
N111_8-Hydroxy-2â˛-deoxyguanosine	4.71512e-05	0.000193312	0.000480941	0.000271129	9.58115e-05	6.81854e-05	0.000269352	0.00029998	0.00108452	0.00010489	0.000407337	0.00050486	0.000129437
P342_Protoporphyrin IX	0.000165307	0.000953712	0.0013945	0.00330928	0.00200123	0.00168217	0.00208204	0.00154167	0.00391307	0.00161344	0.000656334	0.000359297	0.000773938
